# Loss of MITF activity leads to emergent cell states from the melanocyte stem cell lineage

**DOI:** 10.64898/2025.12.23.695681

**Authors:** Alessandro Brombin, Stephanie MacMaster, Jana Travnickova, Cameron Wyatt, Hannah Brunsdon, Emma Ramsey, Hong Nhung Vu, Eirikur Steingrimsson, Colin Kenny, Tamir Chandra, E. Elizabeth Patton

## Abstract

How embryonic cells generate large clones of cells in the adult represents a fundamental question in biology. Here using melanocyte stem cells (McSCs) in the zebrafish as a model we explore the function of the master melanocyte transcription factor (MITF) in safeguarding McSCs in embryonic development and their potential to pigment large clones in the adult. MITF is well known is for its role in the specification of melanoblasts from the neural crest (NC) and their differentiation into melanocytes, yet little is known about how this activity shapes the stem cell lineages. Here, we use live imaging coupled with single-cell transcriptomics and lineage tracing to show that MITF (*mitfa* in zebrafish) protects the melanocyte stem cell (McSC) fate in zebrafish. Utilizing a temperature sensitive *mitfa^vc7^* mutant, we show that loss of Mitfa activity leads to a surprising premature and aberrant expansion of McSC progeny at the niche during embryogenesis, coupled with novel emergent transcriptional cell states. Linage tracing of McSCs from the embryonic to juvenile stages reveals Mitfa activity is subsequently required in regeneration by Schwann cell-like and melanocyte stem cell progenitors that serve as a reservoir for fast-responding pigment progenitors. Thus, the impact of Mitfa loss on the melanocyte lineage is cell-state and stage-specific. The emergent cell states resulting from *mitfa* loss may have important implications for understanding how reduced MITF activity contributes to human genetic disease and melanoma.
