## Supplementary material for "Loss of MITF activity leads to emergent cell states from the melanocyte stem cell lineage": Table_S4

### Sheet: Common_GOs_Cl0-NCNeuLin_MITF-KO
	GO_term	Category
1	GO: nervous system development	Neurogenesis
2	GO: positive regulation of macromolecule biosynthetic process	Metabolism
3	GO: positive regulation of biosynthetic process	Metabolism
4	GO: negative regulation of nitrogen compound metabolic process	Metabolism
5	GO: positive regulation of nitrogen compound metabolic process	Metabolism
6	GO: positive regulation of cellular biosynthetic process	Metabolism
7	GO: positive regulation of cellular metabolic process	Metabolism
8	GO: positive regulation of macromolecule metabolic process	Metabolism
9	GO: neurogenesis	Neurogenesis
10	GO: positive regulation of metabolic process	Metabolism
11	GO: generation of neurons	Neurogenesis
12	GO: central nervous system development	Neurogenesis
13	GO: system development	Neurogenesis
14	GO: multicellular organism development	Developmental processes
15	GO: regulation of cell differentiation	Developmental processes
16	GO: head development	Neurogenesis
17	GO: neuron differentiation	Neurogenesis
18	GO: cell differentiation	Developmental processes
19	GO: cellular developmental process	Developmental processes
20	GO: regulation of nervous system development	Neurogenesis
21	GO: brain development	Neurogenesis
22	GO: regulation of neurogenesis	Neurogenesis
23	GO: regulation of neuron differentiation	Neurogenesis
24	GO: regulation of cell development	Developmental processes
25	GO: regulation of developmental process	Developmental processes
26	GO: forebrain development	Neurogenesis
27	GO: cell population proliferation	Proliferation
28	GO: regulation of cell population proliferation	Proliferation
29	GO: regulation of neural precursor cell proliferation	Neurogenesis
30	GO: neural precursor cell proliferation	Neurogenesis
31	GO: regulation of cellular component organization	Developmental processes
32	GO: regulation of multicellular organismal development	Developmental processes
33	GO: animal organ development	Developmental processes
34	GO: glial cell differentiation	Gliogenesis
35	GO: positive regulation of developmental process	Developmental processes
36	GO: cell development	Developmental processes
37	GO: anterior/posterior pattern specification	Developmental processes
38	GO: negative regulation of developmental process	Developmental processes
39	GO: negative regulation of cell differentiation	Developmental processes
40	GO: gliogenesis	Gliogenesis
41	GO: sensory organ development	Neurogenesis
42	GO: positive regulation of cell population proliferation	Developmental processes
43	GO: cellular response to stress	Other
44	GO: positive regulation of cell differentiation	Developmental processes
45	GO: embryo development	Developmental processes
46	GO: sensory organ morphogenesis	Neurogenesis
47	GO: response to endogenous stimulus	Developmental processes
48	GO: neuroblast proliferation	Neurogenesis
49	GO: positive regulation of nervous system development	Neurogenesis
50	GO: pattern specification process	Developmental processes
51	GO: muscle structure development	Mesoderm differentiation
52	GO: positive regulation of cell development	Developmental processes
53	GO: regulation of neuroblast proliferation	Neurogenesis
54	GO: negative regulation of neuron differentiation	Neurogenesis
55	GO: eye development	Neurogenesis
56	GO: visual system development	Neurogenesis
57	GO: negative regulation of neurogenesis	Neurogenesis
58	GO: sensory system development	Neurogenesis
59	GO: telencephalon development	Neurogenesis
60	GO: negative regulation of nervous system development	Neurogenesis
61	GO: positive regulation of neurogenesis	Neurogenesis
62	GO: response to growth factor	Developmental processes
63	GO: embryonic morphogenesis	Developmental processes
64	GO: neuron projection development	Neurogenesis
65	GO: pallium development	Neurogenesis
66	GO: neuron development	Neurogenesis
67	GO: ear development	Neurogenesis
68	GO: negative regulation of cell development	Developmental processes
69	GO: animal organ morphogenesis	Developmental processes
70	GO: cytoskeleton organization	Proliferation
71	GO: tissue development	Developmental processes
72	GO: axon development	Neurogenesis
73	GO: regulation of epithelial cell proliferation	Neurogenesis
74	GO: gland development	Mesoderm differentiation
75	GO: cardiac septum morphogenesis	Mesoderm differentiation
76	GO: heart morphogenesis	Mesoderm differentiation
77	GO: axonogenesis	Neurogenesis
78	GO: embryonic organ development	Developmental processes
79	GO: camera-type eye development	Neurogenesis
80	GO: regulation of neuron projection development	Neurogenesis
81	GO: positive regulation of neuroblast proliferation	Neurogenesis
82	GO: developmental growth	Developmental processes
83	GO: cell projection morphogenesis	Neurogenesis
84	GO: neuron migration	Neurogenesis
85	GO: stem cell differentiation	Developmental processes
86	GO: regionalization	Neurogenesis
87	GO: anatomical structure morphogenesis	Developmental processes
88	GO: epithelium development	Developmental processes
89	GO: positive regulation of epithelial cell proliferation	Developmental processes
90	GO: muscle organ development	Mesoderm differentiation
91	GO: response to abiotic stimulus	Other
92	GO: outflow tract morphogenesis	Mesoderm differentiation
93	GO: regulation of multicellular organismal process	Developmental processes
94	GO: miRNA metabolic process	Metabolism
95	GO: cell-cell adhesion	Other
96	GO: rhythmic process	Other
97	GO: chordate embryonic development	Developmental processes
98	GO: ventricular septum morphogenesis	Neurogenesis
99	GO: regulation of gliogenesis	Gliogenesis
100	GO: plasma membrane bounded cell projection morphogenesis	Developmental processes
101	GO: axon guidance	Neurogenesis
102	GO: neuron projection guidance	Neurogenesis
103	GO: embryo development ending in birth or egg hatching	Developmental processes
104	GO: positive regulation of gene expression	Other
105	GO: appendage morphogenesis	Mesoderm differentiation
106	GO: limb morphogenesis	Mesoderm differentiation
107	GO: neuron projection morphogenesis	Neurogenesis
108	GO: Notch signaling pathway	Neurogenesis
109	GO: epithelial cell proliferation	Developmental processes
110	GO: positive regulation of cellular component organization	Metabolism
111	GO: growth	Developmental processes
112	GO: cellular response to growth factor stimulus	Developmental processes
113	GO: stem cell proliferation	Developmental processes
114	GO: regulation of plasma membrane bounded cell projection organization	Other
115	GO: cerebral cortex development	Neurogenesis
116	GO: regulation of miRNA transcription	Other
117	GO: miRNA transcription	Other
118	GO: cell morphogenesis involved in neuron differentiation	Neurogenesis
119	GO: cellular response to endogenous stimulus	Other
120	GO: regulation of cell projection organization	Other
121	GO: inner ear development	Neurogenesis
122	GO: regulation of canonical Wnt signaling pathway	Developmental processes
123	GO: positive regulation of miRNA transcription	Other
124	GO: cardiac septum development	Mesoderm differentiation
125	GO: positive regulation of multicellular organismal process	Developmental processes
126	GO: cell morphogenesis	Developmental processes
127	GO: regulation of binding	Other
128	GO: tube development	Neurogenesis
129	GO: cellular anatomical entity morphogenesis	Developmental processes
130	GO: response to hormone	Other
131	GO: myoblast differentiation	Mesoderm differentiation
132	GO: circulatory system development	Mesoderm differentiation
133	GO: muscle tissue development	Mesoderm differentiation
134	GO: kidney development	Mesoderm differentiation
135	GO: negative regulation of canonical Wnt signaling pathway	Developmental processes
136	GO: positive regulation of binding	Other
137	GO: heart development	Mesoderm differentiation
138	GO: canonical Wnt signaling pathway	Developmental processes
139	GO: astrocyte differentiation	Neurogenesis
140	GO: renal system development	Other
141	GO: lens development in camera-type eye	Neurogenesis
142	GO: regulation of miRNA metabolic process	Other
143	GO: somitogenesis	Mesoderm differentiation
144	GO: appendage development	Mesoderm differentiation
145	GO: limb development	Mesoderm differentiation
146	GO: positive regulation of miRNA metabolic process	Other
147	GO: regulation of transferase activity	Metabolism
148	GO: limbic system development	Neurogenesis
149	GO: regulation of Wnt signaling pathway	Other
150	GO: regulation of ncRNA transcription	Other
151	GO: cardiac chamber morphogenesis	Mesoderm differentiation
152	GO: viral process	Other
153	GO: regulation of cellular localization	Other
154	GO: negative regulation of neuron apoptotic process	Neurogenesis
155	GO: plasma membrane bounded cell projection organization	Developmental processes
156	GO: negative regulation of cold-induced thermogenesis	Other
157	GO: negative regulation of multicellular organismal process	Developmental processes
158	GO: body morphogenesis	Developmental processes
159	GO: ventricular septum development	Neurogenesis
160	GO: tube morphogenesis	Neurogenesis
161	GO: segmentation	Developmental processes
162	GO: cell adhesion	Other
163	GO: response to oxygen-containing compound	Metabolism
164	GO: positive regulation of cell projection organization	Other
165	GO: apoptotic process	Cell death
166	GO: regulation of molecular function	Metabolism
167	GO: regulation of synapse organization	Neurogenesis
168	GO: regulation of epithelial cell differentiation	Neurogenesis
169	GO: regulation of neuron apoptotic process	Neurogenesis
170	GO: negative regulation of epithelial cell proliferation	Developmental processes
171	GO: regulation of protein metabolic process	Metabolism
172	GO: regulation of protein localization	Metabolism
173	GO: programmed cell death	Cell death
174	GO: cell projection organization	Other
175	GO: cell death	Cell death
176	GO: regulation of synapse structure or activity	Neurogenesis
177	GO: response to nitrogen compound	Metabolism
178	GO: negative regulation of Wnt signaling pathway	Developmental processes
179	GO: cellular response to nitrogen compound	Mesoderm differentiation
180	GO: epithelial cell development	Developmental processes
181	GO: epithelial tube morphogenesis	Developmental processes
182	GO: mesenchyme development	Mesoderm differentiation
183	GO: Wnt signaling pathway	Developmental processes
184	GO: negative regulation of neuron projection development	Neurogenesis
185	GO: osteoblast differentiation	Mesoderm differentiation
186	GO: cell-cell signaling by wnt	Developmental processes
187	GO: respiratory system development	Metabolism
188	GO: regulation of synapse assembly	Developmental processes
189	GO: endoderm development	Other
190	GO: regulation of cold-induced thermogenesis	Metabolism
191	GO: cold-induced thermogenesis	Metabolism
192	GO: negative regulation of apoptotic process	Cell death
193	GO: cellular response to organonitrogen compound	Metabolism
194	GO: response to transforming growth factor beta	Metabolism
195	GO: mesenchymal cell differentiation	Mesoderm differentiation
196	GO: regulation of axonogenesis	Neurogenesis
197	GO: regulation of kinase activity	Metabolism
198	GO: lung development	Mesoderm differentiation
199	GO: cellular localization	Other
200	GO: ossification	Mesoderm differentiation
201	GO: response to organonitrogen compound	Metabolism
202	GO: gland morphogenesis	Mesoderm differentiation
203	GO: respiratory tube development	Other
204	GO: regulation of apoptotic process	Cell death
205	GO: response to organic substance	Metabolism
206	GO: cardiac ventricle development	Mesoderm differentiation
207	GO: vasculature development	Mesoderm differentiation
208	GO: negative regulation of cell population proliferation	Developmental processes
209	GO: negative regulation of cell projection organization	Developmental processes
210	GO: negative regulation of programmed cell death	Cell death
211	GO: negative regulation of cell communication	Other
212	GO: endocardial cushion morphogenesis	Mesoderm differentiation
213	GO: negative regulation of signaling	Other
214	GO: epithelial cell differentiation	Developmental processes
215	GO: cardiac chamber development	Mesoderm differentiation
216	GO: regulation of cellular response to growth factor stimulus	Other
217	GO: synapse assembly	Neurogenesis
218	GO: neuron apoptotic process	Neurogenesis
219	GO: regulation of programmed cell death	Other
220	GO: mesenchymal cell proliferation	Mesoderm differentiation
221	GO: regulation of cell junction assembly	Other
222	GO: positive regulation of transmembrane receptor protein serine/threonine kinase signaling pathway	Metabolism
223	GO: regulation of oligodendrocyte differentiation	Neurogenesis
224	GO: positive regulation of gliogenesis	Gliogenesis
225	GO: cellular response to transforming growth factor beta stimulus	Other
226	GO: skeletal system development	Mesoderm differentiation
227	GO: regulation of cellular component biogenesis	Metabolism
228	GO: regulation of protein transport	Metabolism
229	GO: regulation of establishment of protein localization	Metabolism
230	GO: temperature homeostasis	Metabolism
231	GO: exocrine system development	Mesoderm differentiation
232	GO: cellular response to oxygen-containing compound	Metabolism
233	GO: regulation of phosphate metabolic process	Metabolism
234	GO: regulation of glial cell differentiation	Gliogenesis
235	GO: regulation of phosphorus metabolic process	Metabolism
236	GO: epithelial to mesenchymal transition	Epithelial to mesenchimal transition
237	GO: artery development	Mesoderm differentiation
238	GO: artery morphogenesis	Mesoderm differentiation
239	GO: regulation of transmembrane receptor protein serine/threonine kinase signaling pathway	Metabolism
240	GO: kidney epithelium development	Mesoderm differentiation
241	GO: endocardial cushion development	Mesoderm differentiation
242	GO: regulation of stem cell differentiation	Developmental processes
243	GO: endocardial cushion formation	Mesoderm differentiation
244	GO: endochondral bone growth	Mesoderm differentiation
245	GO: positive regulation of protein binding	Metabolism
246	GO: macromolecule modification	Metabolism
247	GO: regulation of protein modification process	Metabolism
248	GO: enzyme-linked receptor protein signaling pathway	Metabolism
249	GO: branching morphogenesis of an epithelial tube	Developmental processes
250	GO: tissue morphogenesis	Developmental processes
251	GO: regulation of ossification	Mesoderm differentiation
252	GO: embryonic limb morphogenesis	Mesoderm differentiation
253	GO: embryonic appendage morphogenesis	Mesoderm differentiation
254	GO: regulation of growth	Developmental processes
255	GO: regulation of protein kinase activity	Metabolism
256	GO: gastrulation	Developmental processes
257	GO: establishment of localization in cell	Metabolism
258	GO: endothelial cell differentiation	Mesoderm differentiation
259	GO: developmental growth involved in morphogenesis	Developmental processes
260	GO: connective tissue development	Mesoderm differentiation
261	GO: cell-cell signaling	Other
262	GO: transforming growth factor beta receptor signaling pathway	Other
263	GO: cellular response to organic substance	Metabolism
264	GO: muscle cell differentiation	Mesoderm differentiation
265	GO: negative regulation of signal transduction	Other
266	GO: mesenchyme morphogenesis	Mesoderm differentiation
267	GO: anatomical structure formation involved in morphogenesis	Developmental processes
268	GO: response to stress	Metabolism
